# Discovering human transcription factor interactions with genetic variants, novel DNA motifs, and repetitive elements using enhanced yeast one-hybrid assays

**DOI:** 10.1101/459305

**Authors:** Shaleen Shrestha, Jared Allan Sewell, Clarissa Stephanie Santoso, Elena Forchielli, Sebastian Carrasco Pro, Melissa Martinez, Juan Ignacio Fuxman Bass

**Author notes:** Correspondence: Dr. Juan Fuxman Bass. these authors contributed equally to this work (Shaleen Shrestha, Jared Allan Sewell).

## Abstract

Identifying transcription factor (TF) binding to noncoding variants, uncharacterized DNA motifs, and repetitive genomic elements has been technically and computationally challenging. Current experimental methods, such as chromatin immunoprecipitation, generally test one TF at a time, and computational motif algorithms often lead to false positive and negative predictions. To address these limitations, we developed two approaches based on enhanced yeast one-hybrid assays. The first approach interrogates the binding of >1,000 human TFs to repetitive DNA elements, while the second evaluates TF binding to single nucleotide variants, short insertions and deletions (indels), and novel DNA motifs. Using the first approach, we detected the binding of 75 TFs, including several nuclear hormone receptors and ETS factors, to the highly repetitive Alu elements. Using the second approach, we identified cancer-associated changes in TF binding, including gain of interactions involving ETS TFs and loss of interactions involving KLF TFs to different mutations in the *TERT* promoter, and gain of a MYB interaction with an 18 bp indel in the *TAL1* super-enhancer. Additionally, we identified the TFs that bind to three uncharacterized DNA motifs identified in DNase footprinting assays. We anticipate that these approaches will expand our capabilities to study genetic variation and under-characterized genomic regions.
