## Supplemental Table S1 for "Discovering human transcription factor interactions with genetic variants, novel DNA motifs, and repetitive elements using enhanced yeast one-hybrid assays"

### Sheet: Sheet1
Bait ID	dfam result	bit score	e value	Sequence cloned	BLAT result (hg38)	BLAT % ID
Alu_100	AluSx1	243.9	2.1e-73	TGCTTGTAATACCAGGACTTTGGGAGGCCAAGTGGGGCAGATCGCTTGAGGTCAGGAGTTCGAGACCAGCCTGGTCAATATGGTGAAATCCCGTCTCTACTAAAAATAGAAAAATTAGCTGGGCGTGGTGGTGGGCACCTGTAATCCCAGCTACTTGGGAGGCTGAGGCAGGAGCATCGCTTGAACCCAGGAGTTGGAGGTTGCAGTGAAATCCTGCCATTGCACTCCAGCC	17:39503122-39503352	99.6
Alu_101-2	AluJr	195.8	8.5e-59	CGCCCGTAATCCTAGCACTTTCCAAGGCCGAGGTGGTGGGAGGATTGCTTGAACCCAGGAGTTCAAGATCATCTTGGAAAACAAAGTGAGACTCCATCTTTACAAAAATTTTAAAAAGTTAGCTTGCGATGGTGGTGTGTACATGTGTTCTCAGCTACTTGGGAGGCTCAGGTGTGAGGATCACTTCAGCCCAGAAGGTTGAGGCTGCAGTGAGCCAGGGATGGCGCCACTGCTCTCCAGCC	9:94846643-94846884	100
Alu_105-1	AluYk3	270.6	1.8e-81	CACCTGTAATCCCAGCACTTTAGGAGGCCAAGGAGGGCGGATCACGAGGTCAGGAGATCAAGACCATCCTGGCTAACACGGTGAAACCCTGTCTCTACTAAAAATACAAAAAATTAGCCAGGCATGGTGGCAGGCACCTGTAGTCCCAGCTACTTGGGAGGCTGAGACAGGAGAATGGTGTGAACCGGGAGGCGGAGCTTGCAGTGAGCCGAGATTGCGCCAGTGCACTCCAGCC	10:102940463-102940698	100
Alu_110-1	AluSx	261.6	8.1e-79	CGTCTGTAATCTCAGCACTTTGGGATGCCAAGGTGGGTAGATCACCTGAGGTCAGGAGTTCGAGACCAGCCTGCCCAACATGGTGAAACCCCGTCTCTACTAAAAATACAAAAATTAGCCAGCTGCGGTGGTGTGCACCTGTTGTCCCATCTACTTGGGGGCTGAGGCAGGAGAATCGCTTGAACCTGGGAGGCGGAGGTTGCAGTGAGCTGAGATCATGCCACTGCACTCCAGCC	13:39538035-39538270	98.8
Alu_111-2	AluSc8	245.4	7.5e-74	TGCCTGTAATCCCAGCCTTTTGGGAGGCCGAAGAGAGCGGATCACAAAGTCAAGAGATAGAGACCATCCTGGCTAACACGGTGAAACCCCATCTCTACTAAAAGTACAAAAAATTGGCCGGGCGTGGTAGCGTCACCTGTAGGCCCAGCTACTCGGGAGGCTGAGGCAGGAGAATCACTTGAACCCAGGAGGTGGAGGTTGCAGTGAGCTGAGATTGCGCCAAAGCACTCCAGCC	3:175413309-175413543	99.2
Alu_112-3	AluSx1	241.3	1.3e-72	CACCTGTAATCCCAGCACCTTGGCAGGCTGAGGCAGGCAGGTCACCTGAATTCAGGAGTTAGGGACCAGCCTGGCCAACATGGCAAAACCCTATCTCTACTAAAAATACAAAAATTAGTTGGGTGTGGTAGCTGGGACCTCTAATCCCAGCTACTCGGGAGGCTGAGGTGGGAGAATCACTTGAACCCGGGAGGCAGAGGTTGCAGTGAGCCGAAATCACACACACCATTGCACTCCAGCC	7:70276419-70276659	100
Alu_133-1	AluYj4	269.7	3.2e-81	CGCCTGTAATCCCAGCACTTTGGGAGGCCGAGGCGGGCAGATCACGAGGTCAGGAGATCGAGACCATCCTGACCAACATGGTGAAACCCCGTCTCTACTAAAAATACAAAAAAATTAGCCAGGCGTGGTGGTGGGCGCCTGTAGTTCCAGCTGCTCAGGAGGCTGAGGCAGGAGAATGGTGTGAACCCGGGAGTCGGAGTTGGCAGTGAGCCGAGATCGCGCCACTGCACTCTAGCC	9:80844487-80844723	100
Alu_142-2	AluSx4	272.5	4.2e-82	TGCCTGTAATCCCAGAACTTTGGGAGGCTGAGGTGGGCAGATCACGAGGTCAGGAGTTTGAGACTAGCCTGGCCAATATGGTGAAACCCCGTCTCTACTAAAAATACAAAAGTTAGCCAGGTGTGATGGCATGCGCTTGTAGTCCCAGCTACTCGGGAGGCTGAGGCAGGAGAATCACTTGAACCCGGGAGGCGGAGGTTGCAGTGAACTGAGATTGCACCACTGCACTCCAGCC	10:86697598-86697832	100
Alu_204-1	AluSc	271.9	6.5e-82	CGCCTGTAATTCCAGCACTTTGGGAGGCTGAGGCAGGTGCATCACAAGGTCAAGAGATCGAGGCCATCCTGGCCAACATGGTGAAACTCCGTCTCTACTAAAAATACAAAAATTAGCTAGGCATGGTGGTGTGCACCTGTAGTCCCAGCTACTCAGGAGGCTGAGGCAAGAGAATTGCTTGAACCCAGGAGGCGGAGGTTGCAGTGAGCCGAGATCTCACCACTGCACTCCAGCC	7:116923990-116924224	100
Alu_205-1	AluSc	255.8	5.3e-77	CACCTGTAATCCCAGCACTTTGGGAGGCTGAGGCGGGCGGATCACAAATTCAAGAGATCAAGACCATCCTGGCCAACATGATAAAACCCCGTATCTAGTAAAAATACGAAAAATTAGCTGGGTGTGGTGGTGTGCACCTGTAGTCCCAGGTACTCGGGAGGCTGAGGCAGGAGAATCGCTTGAACTTGGGAGGCAGAGGTTGCGGTGAGCCGAGATTGCACCACTGCACTCCAGCC	2:212372487-212372722	99.6
Alu_207-1	AluSg	253.5	2.7e-76	CGCCTGTAATCCCAGCACTTTGGGAGGCCAAGGTGGGCGGATCACAAGGTTGGGGGTTCGAGACCAGCCTGGCTAACATGGTGAAACCCTGTCTCTACAAAAAATACAAAAATTAGCCAGGCTGTAGTGGCGCGTGCCTGTAATCCCAGCTACTCGGGAGGCTGAGGCAGGAGAATTGCTTGAACTAGGGAGGCAGAGGCTGCAGTGAGCCAAGATCGCACCACTGTGCTCAAGATTGTACCAGTGCACTCCAGCC	9:5940218-5940473	99.7
Alu_22-1	AluYm1	272	6.5e-82	TGCCTGTAATCCTAGCACTTTGGGAGACCAAGGAGGGCAGGTCATGAGGTCAGGAGATCAAGACCATCCTGGCTAACACGGTGAAACCCCGTCTCTACTAAAAATACAAAAAATTAGCTGGGCGTGGTGGCAGGCGCCTGTAATCCCAGCTACTCTGGAGGCTGAGGCAGGAGAATGGCGTGAACCTGGGAGGCGGAGCTTGCAGCGAGCCAAGATCGCACCACTGCACTCCAGCC	10:38247138-38247373	99.6
Alu_33-2	AluSc	254.2	1.7e-76	CAACTGTAATCCCAGCAACGTGGGAAGCCGAGGTGGGCAGATCACAAGGTCAGGAGATCGAGACCATCCTGGCCAACAAGGTGAAACCCCGTCTCCACTAAAAATACAAAAATTAGCTGAGCATGGCGGCGCACACCTGTAGTCCCAGCTACTCGGGAGGCTGAGGCAGGAGAATCGCTTGAGCCCGGGAGGTGGAGGTTGCAGTGAGCCAAGATTGTGCCACTGAACTCCAGCC	1:36357661-36357895	99.6
Alu_4-1	AluY	268.3	8.9e-81	TGCCTGTAATCCCAGCACTTTGGGAGGCCAAGTGGGCAGATCATGAGGTCAGGAGATCGAGACTATCCTGGCTAACATGGTGAAACCCCATCTCTACTAAAAATACAAAAAATTAGCCGGGCATGGTAGCGGGCGCCTATAGTCTCAGCTACTCGGGAGGCTGAGGCAGAAGAATGGCGTGAACCTGGGAGGCGAAGCTTGCAGTGAGCCAAGATCGTGCCACTGCACTCCAGCC	3:27153059-27153293	100
Alu_6-2	AluSg4	249.1	5.7e-75	TGCCTGTAATCCAAGCACTTTCGGAGGCCAAGGCAGGTGGATCACGAGGTCAGGAGTTCGAGACCAGCCTGGCCAAGATGGTGAAACTCAACCCCGTCTCTACTAAAATACAAAAATTAGCCAGGCGCGGTGGCGGGCAACTGTAATCCCAGTTACTCGGGAGGCTGAGGCAGGAGAATCGCTTGAACCTGGGAGGTGGAGGTTGCAGTGAGCCAAGATCGCTGCACTCTAGCC	15:64475438-64475671	100
Alu_72-1	AluYa5	294.9	8.7e-89	CGCCTGTAATCCCAGCACTTTGGGAGGCCGAGGCGGGCGGATCACGAGGTCAGGAGATCGAGACCATCCCAGCTAAAACGGTGAAACCCCGTCTCTACTAAAAATACAAAAAATTAGCCGGGCGTAGTGGCGGGCGCCTGTAGTCCCAGCTACTTGGGAGGCTGAGGCAGGAGAATGGCGTGAACCCGGGAGGCGGAGCTTGCAGTGAGCCGAGATCCCGCCACTGCACTCCAGCC	Unmappable
Alu_74-1	AluSq	261.1	1.2e-78	TGCTTGTAATCCCAGCACTTTGGGAGGTCAAGGCAGGCAGATCACCTGAGGTCAGGAGTTCGAGACCAGCCTGGCCAACATGGTGAAACCCCATCTCTACTAAAAATACAAAAATTAGCAGGGCGTTGTGACATGTGCCTGTAATCCCAGGTACTTGGGAGTCTGAGGCAGGAGATTCACTGGAACCTGGGAGGTAGAGGTTGCAGTGAGTTGAGATTGCACCACTGCATTCCAGCC	18:56103036-56103272	100
Alu_78-2	AluSg	282.8	3.4e-85	CACCTGTAATCCCAGCACTTTGGGAGGCTGAGGAGGGCAGATCACAAGGTCAGGAGTTCAAGACCAGCTTGGCCAACATGGTGAAACCCCGTCCCTACTAAAAATACAAAAATTAGCCGGGCGTGGTGGTGCATGCCTGTAATCCCAGCTTCTTGGGAGCCTGAGGCAGGAGAATCATTGGAACCCCGGAGGTGGAGGTTGCAGTGAGCCAAGATCATACCACTGTACTCCAGCCTGGGCGACAGGCAAGACTCCATC	5:160803415-160803673	99.7
Alu_87-1	AluSg	184.8	1.9e-55	TGCGTGTAATCCCAGCACTTTGGGAGGCCGAGAAGGGAGAATCACAAGGTCAGGAGTTCAAGACAAGCCTGACCAATATGTTGAAACCCTATCTCCACTAAAAAAAATGCAAACAAAATACAAAAAAAATTAGCTGGGCGTGGTGGCGCATGCCTGTAATCCCAGCTACTCAGGAGGCTGAGGCAGGTGAGCCGAGATTGTGCCACTGCACTCCAGCC	7:47700722-47700939	100
Alu_92-1	AluJb	217.6	1.8e-65	TGCCTATGATCCCAGCACTTTGGGAGGCCAAGGCAGGCAGATTGCTTGAACCCAGATGTTTGAGACCAGCCTGGGCAACATGGCAAAACCCCATCTTTACAAAATGTACAGAAAATAAATAAAAATAAAAATAAATAGCTAGGCATGGTGGTGCGTGCCTGTGGTCCCAGCTACTCCAGAGACTGAGGTGGGAGGATCACCTGAGCCCAGGAGGTAGAGGTTGCAGTGAGCCACTGCACTCCAGCC	7:126989679-126989924	99.6
