## Supplemental Table S2 for "Discovering human transcription factor interactions with genetic variants, novel DNA motifs, and repetitive elements using enhanced yeast one-hybrid assays"

### Sheet: Sheet1
Bait ID	Alu family	Superfamily	TF name	Ensembl ID	TF family
Alu_92-1	AluJb	AluJ	THRB	ENSG00000151090	ZF - NHR
Alu_92-1	AluJb	AluJ	ALX3	ENSG00000156150	HD
Alu_92-1	AluJb	AluJ	ZIC3	ENSG00000156925	ZF - C2H2
Alu_92-1	AluJb	AluJ	KLF4	ENSG00000136826	ZF - C2H2
Alu_92-1	AluJb	AluJ	SIX6	ENSG00000184302	HD - SIX
Alu_92-1	AluJb	AluJ	HOXA6	ENSG00000106006	HD - HOX
Alu_92-1	AluJb	AluJ	SPI1	ENSG00000066336	WH - ETS
Alu_92-1	AluJb	AluJ	ZNF710	ENSG00000140548	ZF - C2H2
Alu_92-1	AluJb	AluJ	ELF2	ENSG00000109381	WH - ETS
Alu_92-1	AluJb	AluJ	GCM1	ENSG00000137270	GCM
Alu_92-1	AluJb	AluJ	ERF	ENSG00000105722	WH - ETS
Alu_92-1	AluJb	AluJ	GABPA	ENSG00000154727	WH - ETS
Alu_92-1	AluJb	AluJ	RFX4	ENSG00000111783	WH - RFX
Alu_92-1	AluJb	AluJ	ZBTB3	ENSG00000185670	ZF - C2H2
Alu_92-1	AluJb	AluJ	KLF3	ENSG00000109787	ZF - C2H2
Alu_101-2	AluJr	AluJ	TBX20	ENSG00000164532	T-BOX
Alu_101-2	AluJr	AluJ	THRB	ENSG00000151090	ZF - NHR
Alu_101-2	AluJr	AluJ	ALX3	ENSG00000156150	HD
Alu_101-2	AluJr	AluJ	HOXA6	ENSG00000106006	HD - HOX
Alu_101-2	AluJr	AluJ	ELF2	ENSG00000109381	WH - ETS
Alu_101-2	AluJr	AluJ	ERF	ENSG00000105722	WH - ETS
Alu_101-2	AluJr	AluJ	TBX22	ENSG00000122145	T-BOX
Alu_101-2	AluJr	AluJ	HHEX	ENSG00000152804	HD
Alu_204-1	AluSc	AluS	ESRRB	ENSG00000119715	ZF - NHR
Alu_204-1	AluSc	AluS	TBX20	ENSG00000164532	T-BOX
Alu_204-1	AluSc	AluS	NR2F1	ENSG00000175745	ZF - NHR
Alu_204-1	AluSc	AluS	NR2F6	ENSG00000160113	ZF - NHR
Alu_204-1	AluSc	AluS	ZNF710	ENSG00000140548	ZF - C2H2
Alu_204-1	AluSc	AluS	ELF2	ENSG00000109381	WH - ETS
Alu_204-1	AluSc	AluS	ZNF581	ENSG00000171425	ZF - C2H2
Alu_204-1	AluSc	AluS	ERF	ENSG00000105722	WH - ETS
Alu_204-1	AluSc	AluS	GABPA	ENSG00000154727	WH - ETS
Alu_204-1	AluSc	AluS	ZDHHC7	ENSG00000153786	ZF - DHHC
Alu_204-1	AluSc	AluS	ESRRG	ENSG00000196482	ZF - NHR
Alu_204-1	AluSc	AluS	RXRG	ENSG00000143171	ZF - NHR
Alu_204-1	AluSc	AluS	SNAI1	ENSG00000124216	ZF - C2H2
Alu_204-1	AluSc	AluS	RFX4	ENSG00000111783	WH - RFX
Alu_204-1	AluSc	AluS	NR1I2	ENSG00000144852	ZF - NHR
Alu_204-1	AluSc	AluS	NR2F2	ENSG00000185551	ZF - NHR
Alu_205-1	AluSc	AluS	IRX5	ENSG00000176842	HD
Alu_205-1	AluSc	AluS	TBX20	ENSG00000164532	T-BOX
Alu_205-1	AluSc	AluS	ZDHHC6	ENSG00000023041	ZF - DHHC
Alu_205-1	AluSc	AluS	NR2C2	ENSG00000177463	ZF - NHR
Alu_205-1	AluSc	AluS	PAX8	ENSG00000125618	PD
Alu_205-1	AluSc	AluS	ALX3	ENSG00000156150	HD
Alu_205-1	AluSc	AluS	MYOCD	ENSG00000141052	RPEL
Alu_205-1	AluSc	AluS	HOXA6	ENSG00000106006	HD - HOX
Alu_205-1	AluSc	AluS	SPI1	ENSG00000066336	WH - ETS
Alu_205-1	AluSc	AluS	ZNF710	ENSG00000140548	ZF - C2H2
Alu_205-1	AluSc	AluS	ELF2	ENSG00000109381	WH - ETS
Alu_205-1	AluSc	AluS	ZNF622	ENSG00000173545	ZF - C2H2
Alu_205-1	AluSc	AluS	ZDHHC21	ENSG00000175893	ZF - DHHC
Alu_205-1	AluSc	AluS	ERF	ENSG00000105722	WH - ETS
Alu_205-1	AluSc	AluS	GABPA	ENSG00000154727	WH - ETS
Alu_205-1	AluSc	AluS	ZDHHC7	ENSG00000153786	ZF - DHHC
Alu_205-1	AluSc	AluS	ZDHHC5	ENSG00000156599	ZF - DHHC
Alu_205-1	AluSc	AluS	ZDHHC12	ENSG00000160446	ZF - DHHC
Alu_205-1	AluSc	AluS	ZDHHC15	ENSG00000102383	ZF - DHHC
Alu_205-1	AluSc	AluS	ZNF436	ENSG00000125945	ZF - C2H2
Alu_205-1	AluSc	AluS	RXRG	ENSG00000143171	ZF - NHR
Alu_205-1	AluSc	AluS	SNAI1	ENSG00000124216	ZF - C2H2
Alu_205-1	AluSc	AluS	SOX14	ENSG00000168875	HMG
Alu_205-1	AluSc	AluS	RFX2	ENSG00000087903	WH - RFX
Alu_205-1	AluSc	AluS	NR1I2	ENSG00000144852	ZF - NHR
Alu_205-1	AluSc	AluS	TCF12	ENSG00000140262	bHLH
Alu_205-1	AluSc	AluS	DMTF1	ENSG00000135164	MYB
Alu_205-1	AluSc	AluS	TCF4	ENSG00000196628	bHLH
Alu_205-1	AluSc	AluS	ZDHHC17	ENSG00000186908	ZF - DHHC
Alu_205-1	AluSc	AluS	NR2F2	ENSG00000185551	ZF - NHR
Alu_205-1	AluSc	AluS	ZDHHC9	ENSG00000188706	ZF - DHHC
Alu_33-2	AluSc	AluS	ESRRB	ENSG00000119715	ZF - NHR
Alu_33-2	AluSc	AluS	TBX20	ENSG00000164532	T-BOX
Alu_33-2	AluSc	AluS	NR2F1	ENSG00000175745	ZF - NHR
Alu_33-2	AluSc	AluS	NR2F6	ENSG00000160113	ZF - NHR
Alu_33-2	AluSc	AluS	ZDHHC7	ENSG00000153786	ZF - DHHC
Alu_33-2	AluSc	AluS	ESRRG	ENSG00000196482	ZF - NHR
Alu_33-2	AluSc	AluS	RXRG	ENSG00000143171	ZF - NHR
Alu_33-2	AluSc	AluS	RFX4	ENSG00000111783	WH - RFX
Alu_33-2	AluSc	AluS	ZDHHC11	ENSG00000188818	ZF - DHHC
Alu_33-2	AluSc	AluS	ZDHHC17	ENSG00000186908	ZF - DHHC
Alu_33-2	AluSc	AluS	NR2F2	ENSG00000185551	ZF - NHR
Alu_111-2	AluSc8	AluS	TBX20	ENSG00000164532	T-BOX
Alu_111-2	AluSc8	AluS	HOXA6	ENSG00000106006	HD - HOX
Alu_111-2	AluSc8	AluS	ZNF710	ENSG00000140548	ZF - C2H2
Alu_111-2	AluSc8	AluS	ELF2	ENSG00000109381	WH - ETS
Alu_111-2	AluSc8	AluS	ERF	ENSG00000105722	WH - ETS
Alu_111-2	AluSc8	AluS	ZDHHC7	ENSG00000153786	ZF - DHHC
Alu_111-2	AluSc8	AluS	TBX22	ENSG00000122145	T-BOX
Alu_111-2	AluSc8	AluS	GMEB1	ENSG00000162419	SAND
Alu_111-2	AluSc8	AluS	KLF3	ENSG00000109787	ZF - C2H2
Alu_207-1	AluSg	AluS	IRX5	ENSG00000176842	HD
Alu_207-1	AluSg	AluS	TBX20	ENSG00000164532	T-BOX
Alu_207-1	AluSg	AluS	THRB	ENSG00000151090	ZF - NHR
Alu_207-1	AluSg	AluS	ALX3	ENSG00000156150	HD
Alu_207-1	AluSg	AluS	ZNF524	ENSG00000171443	HMG, ZF - C2H2
Alu_207-1	AluSg	AluS	ZIC3	ENSG00000156925	ZF - C2H2
Alu_207-1	AluSg	AluS	ZIC1	ENSG00000152977	ZF - C2H2
Alu_207-1	AluSg	AluS	SIX6	ENSG00000184302	HD - SIX
Alu_207-1	AluSg	AluS	HOXA6	ENSG00000106006	HD - HOX
Alu_207-1	AluSg	AluS	SPI1	ENSG00000066336	WH - ETS
Alu_207-1	AluSg	AluS	ZNF710	ENSG00000140548	ZF - C2H2
Alu_207-1	AluSg	AluS	ELF2	ENSG00000109381	WH - ETS
Alu_207-1	AluSg	AluS	ERF	ENSG00000105722	WH - ETS
Alu_207-1	AluSg	AluS	GABPA	ENSG00000154727	WH - ETS
Alu_207-1	AluSg	AluS	ZDHHC7	ENSG00000153786	ZF - DHHC
Alu_207-1	AluSg	AluS	ELK1	ENSG00000126767	WH - ETS
Alu_207-1	AluSg	AluS	TBX22	ENSG00000122145	T-BOX
Alu_207-1	AluSg	AluS	RFX4	ENSG00000111783	WH - RFX
Alu_207-1	AluSg	AluS	SOX14	ENSG00000168875	HMG
Alu_207-1	AluSg	AluS	KLF3	ENSG00000109787	ZF - C2H2
Alu_78-2	AluSg	AluS	RXRG	ENSG00000143171	ZF - NHR
Alu_78-2	AluSg	AluS	KLF3	ENSG00000109787	ZF - C2H2
Alu_78-2	AluSg	AluS	NR2F2	ENSG00000185551	ZF - NHR
Alu_87-1	AluSg	AluS	HOXA6	ENSG00000106006	HD - HOX
Alu_87-1	AluSg	AluS	ERF	ENSG00000105722	WH - ETS
Alu_87-1	AluSg	AluS	GABPA	ENSG00000154727	WH - ETS
Alu_87-1	AluSg	AluS	ZDHHC7	ENSG00000153786	ZF - DHHC
Alu_87-1	AluSg	AluS	ZDHHC5	ENSG00000156599	ZF - DHHC
Alu_87-1	AluSg	AluS	ZDHHC15	ENSG00000102383	ZF - DHHC
Alu_87-1	AluSg	AluS	RXRG	ENSG00000143171	ZF - NHR
Alu_87-1	AluSg	AluS	SOX14	ENSG00000168875	HMG
Alu_87-1	AluSg	AluS	ZDHHC11	ENSG00000188818	ZF - DHHC
Alu_87-1	AluSg	AluS	RFX2	ENSG00000087903	WH - RFX
Alu_87-1	AluSg	AluS	KLF3	ENSG00000109787	ZF - C2H2
Alu_87-1	AluSg	AluS	ZDHHC17	ENSG00000186908	ZF - DHHC
Alu_87-1	AluSg	AluS	NR2F2	ENSG00000185551	ZF - NHR
Alu_87-1	AluSg	AluS	HHEX	ENSG00000152804	HD
Alu_6-2	AluSg4	AluS	NR2C2	ENSG00000177463	ZF - NHR
Alu_6-2	AluSg4	AluS	NR2F1	ENSG00000175745	ZF - NHR
Alu_6-2	AluSg4	AluS	NR2F6	ENSG00000160113	ZF - NHR
Alu_6-2	AluSg4	AluS	ZNF710	ENSG00000140548	ZF - C2H2
Alu_6-2	AluSg4	AluS	ELF2	ENSG00000109381	WH - ETS
Alu_6-2	AluSg4	AluS	ZDHHC7	ENSG00000153786	ZF - DHHC
Alu_6-2	AluSg4	AluS	RXRG	ENSG00000143171	ZF - NHR
Alu_6-2	AluSg4	AluS	HIC2	ENSG00000169635	ZF - C2H2
Alu_6-2	AluSg4	AluS	NEUROD6	ENSG00000164600	bHLH
Alu_6-2	AluSg4	AluS	ZBTB3	ENSG00000185670	ZF - C2H2
Alu_6-2	AluSg4	AluS	ZNF509	ENSG00000168826	ZF - C2H2
Alu_74-1	AluSq	AluS	RARG	ENSG00000172819	ZF - NHR
Alu_74-1	AluSq	AluS	NR2C2	ENSG00000177463	ZF - NHR
Alu_74-1	AluSq	AluS	NR2F1	ENSG00000175745	ZF - NHR
Alu_74-1	AluSq	AluS	NR2F6	ENSG00000160113	ZF - NHR
Alu_74-1	AluSq	AluS	ZIC3	ENSG00000156925	ZF - C2H2
Alu_74-1	AluSq	AluS	ZIC1	ENSG00000152977	ZF - C2H2
Alu_74-1	AluSq	AluS	RXRG	ENSG00000143171	ZF - NHR
Alu_74-1	AluSq	AluS	ZBTB3	ENSG00000185670	ZF - C2H2
Alu_74-1	AluSq	AluS	NR1I2	ENSG00000144852	ZF - NHR
Alu_74-1	AluSq	AluS	KLF3	ENSG00000109787	ZF - C2H2
Alu_74-1	AluSq	AluS	NR2F2	ENSG00000185551	ZF - NHR
Alu_74-1	AluSq	AluS	HHEX	ENSG00000152804	HD
Alu_110-1	AluSx	AluS	TBX20	ENSG00000164532	T-BOX
Alu_110-1	AluSx	AluS	NR2C2	ENSG00000177463	ZF - NHR
Alu_110-1	AluSx	AluS	THRB	ENSG00000151090	ZF - NHR
Alu_110-1	AluSx	AluS	ALX3	ENSG00000156150	HD
Alu_110-1	AluSx	AluS	SPI1	ENSG00000066336	WH - ETS
Alu_110-1	AluSx	AluS	ZNF710	ENSG00000140548	ZF - C2H2
Alu_110-1	AluSx	AluS	ELF2	ENSG00000109381	WH - ETS
Alu_110-1	AluSx	AluS	MSC	ENSG00000178860	bHLH
Alu_110-1	AluSx	AluS	ERF	ENSG00000105722	WH - ETS
Alu_110-1	AluSx	AluS	GABPA	ENSG00000154727	WH - ETS
Alu_110-1	AluSx	AluS	ZDHHC7	ENSG00000153786	ZF - DHHC
Alu_110-1	AluSx	AluS	RXRG	ENSG00000143171	ZF - NHR
Alu_110-1	AluSx	AluS	SNAI1	ENSG00000124216	ZF - C2H2
Alu_110-1	AluSx	AluS	RFX4	ENSG00000111783	WH - RFX
Alu_110-1	AluSx	AluS	SOX14	ENSG00000168875	HMG
Alu_110-1	AluSx	AluS	ZBTB3	ENSG00000185670	ZF - C2H2
Alu_110-1	AluSx	AluS	MYF6	ENSG00000111046	bHLH
Alu_110-1	AluSx	AluS	NR1I2	ENSG00000144852	ZF - NHR
Alu_110-1	AluSx	AluS	TCF12	ENSG00000140262	bHLH
Alu_110-1	AluSx	AluS	KLF3	ENSG00000109787	ZF - C2H2
Alu_110-1	AluSx	AluS	TCF4	ENSG00000196628	bHLH
Alu_110-1	AluSx	AluS	ZDHHC17	ENSG00000186908	ZF - DHHC
Alu_110-1	AluSx	AluS	NR2F2	ENSG00000185551	ZF - NHR
Alu_110-1	AluSx	AluS	HHEX	ENSG00000152804	HD
Alu_110-1	AluSx	AluS	TCF3	ENSG00000071564	bHLH
Alu_100	AluSx1	AluS	TBX20	ENSG00000164532	T-BOX
Alu_100	AluSx1	AluS	RARG	ENSG00000172819	ZF - NHR
Alu_100	AluSx1	AluS	NR2C2	ENSG00000177463	ZF - NHR
Alu_100	AluSx1	AluS	MYOCD	ENSG00000141052	RPEL
Alu_100	AluSx1	AluS	ZNF524	ENSG00000171443	HMG, ZF - C2H2
Alu_100	AluSx1	AluS	ZNF622	ENSG00000173545	ZF - C2H2
Alu_100	AluSx1	AluS	ZNF581	ENSG00000171425	ZF - C2H2
Alu_100	AluSx1	AluS	ZDHHC7	ENSG00000153786	ZF - DHHC
Alu_100	AluSx1	AluS	RXRA	ENSG00000186350	ZF - NHR
Alu_100	AluSx1	AluS	ZNF436	ENSG00000125945	ZF - C2H2
Alu_100	AluSx1	AluS	RXRG	ENSG00000143171	ZF - NHR
Alu_100	AluSx1	AluS	SNAI1	ENSG00000124216	ZF - C2H2
Alu_100	AluSx1	AluS	ZDHHC11	ENSG00000188818	ZF - DHHC
Alu_100	AluSx1	AluS	NR1I2	ENSG00000144852	ZF - NHR
Alu_100	AluSx1	AluS	KLF3	ENSG00000109787	ZF - C2H2
Alu_100	AluSx1	AluS	ZDHHC17	ENSG00000186908	ZF - DHHC
Alu_100	AluSx1	AluS	NR2F2	ENSG00000185551	ZF - NHR
Alu_112-3	AluSx1	AluS	TBX20	ENSG00000164532	T-BOX
Alu_112-3	AluSx1	AluS	THRB	ENSG00000151090	ZF - NHR
Alu_112-3	AluSx1	AluS	ALX3	ENSG00000156150	HD
Alu_112-3	AluSx1	AluS	ZNF524	ENSG00000171443	HMG, ZF - C2H2
Alu_112-3	AluSx1	AluS	HOXA6	ENSG00000106006	HD - HOX
Alu_112-3	AluSx1	AluS	ZNF710	ENSG00000140548	ZF - C2H2
Alu_112-3	AluSx1	AluS	ELF2	ENSG00000109381	WH - ETS
Alu_112-3	AluSx1	AluS	GABPA	ENSG00000154727	WH - ETS
Alu_112-3	AluSx1	AluS	TBX5	ENSG00000089225	T-BOX
Alu_112-3	AluSx1	AluS	RXRG	ENSG00000143171	ZF - NHR
Alu_112-3	AluSx1	AluS	KLF3	ENSG00000109787	ZF - C2H2
Alu_112-3	AluSx1	AluS	NR2F2	ENSG00000185551	ZF - NHR
Alu_112-3	AluSx1	AluS	HHEX	ENSG00000152804	HD
Alu_142-2	AluSx4	AluS	TBX20	ENSG00000164532	T-BOX
Alu_142-2	AluSx4	AluS	PAX8	ENSG00000125618	PD
Alu_142-2	AluSx4	AluS	MYOCD	ENSG00000141052	RPEL
Alu_142-2	AluSx4	AluS	ZNF524	ENSG00000171443	HMG, ZF - C2H2
Alu_142-2	AluSx4	AluS	HOXA6	ENSG00000106006	HD - HOX
Alu_142-2	AluSx4	AluS	ZNF622	ENSG00000173545	ZF - C2H2
Alu_142-2	AluSx4	AluS	ZNF581	ENSG00000171425	ZF - C2H2
Alu_142-2	AluSx4	AluS	ZDHHC7	ENSG00000153786	ZF - DHHC
Alu_142-2	AluSx4	AluS	ZDHHC15	ENSG00000102383	ZF - DHHC
Alu_142-2	AluSx4	AluS	TBX22	ENSG00000122145	T-BOX
Alu_142-2	AluSx4	AluS	RXRG	ENSG00000143171	ZF - NHR
Alu_142-2	AluSx4	AluS	PAX5	ENSG00000196092	PD
Alu_142-2	AluSx4	AluS	SOX14	ENSG00000168875	HMG
Alu_142-2	AluSx4	AluS	ZDHHC22	ENSG00000177108	ZF - DHHC
Alu_142-2	AluSx4	AluS	ZBTB3	ENSG00000185670	ZF - C2H2
Alu_142-2	AluSx4	AluS	ZDHHC11	ENSG00000188818	ZF - DHHC
Alu_142-2	AluSx4	AluS	RFX2	ENSG00000087903	WH - RFX
Alu_142-2	AluSx4	AluS	NR1I2	ENSG00000144852	ZF - NHR
Alu_142-2	AluSx4	AluS	KLF3	ENSG00000109787	ZF - C2H2
Alu_142-2	AluSx4	AluS	TCF4	ENSG00000196628	bHLH
Alu_142-2	AluSx4	AluS	ZDHHC17	ENSG00000186908	ZF - DHHC
Alu_142-2	AluSx4	AluS	NR2F2	ENSG00000185551	ZF - NHR
Alu_142-2	AluSx4	AluS	HHEX	ENSG00000152804	HD
Alu_142-2	AluSx4	AluS	ZDHHC9	ENSG00000188706	ZF - DHHC
Alu_4-1	AluY	AluY	TBX20	ENSG00000164532	T-BOX
Alu_4-1	AluY	AluY	ZDHHC6	ENSG00000023041	ZF - DHHC
Alu_4-1	AluY	AluY	ETV3	ENSG00000117036	WH - ETS
Alu_4-1	AluY	AluY	SIX6	ENSG00000184302	HD - SIX
Alu_4-1	AluY	AluY	HOXA6	ENSG00000106006	HD - HOX
Alu_4-1	AluY	AluY	ZNF710	ENSG00000140548	ZF - C2H2
Alu_4-1	AluY	AluY	ELF2	ENSG00000109381	WH - ETS
Alu_4-1	AluY	AluY	ZNF622	ENSG00000173545	ZF - C2H2
Alu_4-1	AluY	AluY	ERF	ENSG00000105722	WH - ETS
Alu_4-1	AluY	AluY	GABPA	ENSG00000154727	WH - ETS
Alu_4-1	AluY	AluY	ZDHHC7	ENSG00000153786	ZF - DHHC
Alu_4-1	AluY	AluY	ZDHHC5	ENSG00000156599	ZF - DHHC
Alu_4-1	AluY	AluY	SOX14	ENSG00000168875	HMG
Alu_4-1	AluY	AluY	SMAD4	ENSG00000141646	MH1
Alu_4-1	AluY	AluY	NR2F2	ENSG00000185551	ZF - NHR
Alu_4-1	AluY	AluY	HHEX	ENSG00000152804	HD
Alu_4-1	AluY	AluY	ZDHHC9	ENSG00000188706	ZF - DHHC
Alu_72-1	AluYa5	AluY	TBX20	ENSG00000164532	T-BOX
Alu_72-1	AluYa5	AluY	ZDHHC6	ENSG00000023041	ZF - DHHC
Alu_72-1	AluYa5	AluY	ZDHHC7	ENSG00000153786	ZF - DHHC
Alu_72-1	AluYa5	AluY	ZDHHC5	ENSG00000156599	ZF - DHHC
Alu_72-1	AluYa5	AluY	ZDHHC15	ENSG00000102383	ZF - DHHC
Alu_72-1	AluYa5	AluY	RXRG	ENSG00000143171	ZF - NHR
Alu_72-1	AluYa5	AluY	ZBTB3	ENSG00000185670	ZF - C2H2
Alu_72-1	AluYa5	AluY	ZDHHC11	ENSG00000188818	ZF - DHHC
Alu_72-1	AluYa5	AluY	RFX2	ENSG00000087903	WH - RFX
Alu_72-1	AluYa5	AluY	KLF3	ENSG00000109787	ZF - C2H2
Alu_72-1	AluYa5	AluY	ZDHHC17	ENSG00000186908	ZF - DHHC
Alu_72-1	AluYa5	AluY	NR2F2	ENSG00000185551	ZF - NHR
Alu_72-1	AluYa5	AluY	ZDHHC9	ENSG00000188706	ZF - DHHC
Alu_133-1	AluYj4	AluY	IRX5	ENSG00000176842	HD
Alu_133-1	AluYj4	AluY	NFIX	ENSG00000008441	MH1
Alu_133-1	AluYj4	AluY	TBX20	ENSG00000164532	T-BOX
Alu_133-1	AluYj4	AluY	TGIF2LX	ENSG00000153779	HD
Alu_133-1	AluYj4	AluY	ETS1	ENSG00000134954	WH - ETS
Alu_133-1	AluYj4	AluY	NFIB	ENSG00000147862	MH1
Alu_133-1	AluYj4	AluY	PAX8	ENSG00000125618	PD
Alu_133-1	AluYj4	AluY	ALX3	ENSG00000156150	HD
Alu_133-1	AluYj4	AluY	NR2F6	ENSG00000160113	ZF - NHR
Alu_133-1	AluYj4	AluY	SIX6	ENSG00000184302	HD - SIX
Alu_133-1	AluYj4	AluY	HOXA6	ENSG00000106006	HD - HOX
Alu_133-1	AluYj4	AluY	SPI1	ENSG00000066336	WH - ETS
Alu_133-1	AluYj4	AluY	HES5	ENSG00000197921	bHLH
Alu_133-1	AluYj4	AluY	NFIA	ENSG00000162599	MH1
Alu_133-1	AluYj4	AluY	GABPA	ENSG00000154727	WH - ETS
Alu_133-1	AluYj4	AluY	ZNF18	ENSG00000154957	ZF - C2H2
Alu_133-1	AluYj4	AluY	ZDHHC7	ENSG00000153786	ZF - DHHC
Alu_133-1	AluYj4	AluY	ZDHHC15	ENSG00000102383	ZF - DHHC
Alu_133-1	AluYj4	AluY	TBX22	ENSG00000122145	T-BOX
Alu_133-1	AluYj4	AluY	TBX5	ENSG00000089225	T-BOX
Alu_133-1	AluYj4	AluY	RXRG	ENSG00000143171	ZF - NHR
Alu_133-1	AluYj4	AluY	PAX5	ENSG00000196092	PD
Alu_133-1	AluYj4	AluY	NR1H4	ENSG00000012504	ZF - NHR
Alu_133-1	AluYj4	AluY	SOX14	ENSG00000168875	HMG
Alu_133-1	AluYj4	AluY	NFIC	ENSG00000141905	MH1
Alu_133-1	AluYj4	AluY	RFX2	ENSG00000087903	WH - RFX
Alu_133-1	AluYj4	AluY	NR1I2	ENSG00000144852	ZF - NHR
Alu_133-1	AluYj4	AluY	KLF3	ENSG00000109787	ZF - C2H2
Alu_133-1	AluYj4	AluY	TBX18	ENSG00000112837	T-BOX
Alu_133-1	AluYj4	AluY	ZDHHC17	ENSG00000186908	ZF - DHHC
Alu_133-1	AluYj4	AluY	NR2F2	ENSG00000185551	ZF - NHR
Alu_133-1	AluYj4	AluY	HHEX	ENSG00000152804	HD
Alu_105-1	AluYk3	AluY	TBX20	ENSG00000164532	T-BOX
Alu_105-1	AluYk3	AluY	ZNF18	ENSG00000154957	ZF - C2H2
Alu_105-1	AluYk3	AluY	ZDHHC7	ENSG00000153786	ZF - DHHC
Alu_105-1	AluYk3	AluY	ZDHHC15	ENSG00000102383	ZF - DHHC
Alu_105-1	AluYk3	AluY	NR2F2	ENSG00000185551	ZF - NHR
Alu_22-1	AluYm1	AluY	TBX20	ENSG00000164532	T-BOX
Alu_22-1	AluYm1	AluY	ZDHHC6	ENSG00000023041	ZF - DHHC
Alu_22-1	AluYm1	AluY	NR2C2	ENSG00000177463	ZF - NHR
Alu_22-1	AluYm1	AluY	ETV3	ENSG00000117036	WH - ETS
Alu_22-1	AluYm1	AluY	NR2F1	ENSG00000175745	ZF - NHR
Alu_22-1	AluYm1	AluY	NR2F6	ENSG00000160113	ZF - NHR
Alu_22-1	AluYm1	AluY	MYOCD	ENSG00000141052	RPEL
Alu_22-1	AluYm1	AluY	ZDHHC21	ENSG00000175893	ZF - DHHC
Alu_22-1	AluYm1	AluY	ZDHHC7	ENSG00000153786	ZF - DHHC
Alu_22-1	AluYm1	AluY	ZDHHC5	ENSG00000156599	ZF - DHHC
Alu_22-1	AluYm1	AluY	RXRA	ENSG00000186350	ZF - NHR
Alu_22-1	AluYm1	AluY	ZDHHC15	ENSG00000102383	ZF - DHHC
Alu_22-1	AluYm1	AluY	TBX22	ENSG00000122145	T-BOX
Alu_22-1	AluYm1	AluY	TBX5	ENSG00000089225	T-BOX
Alu_22-1	AluYm1	AluY	RXRG	ENSG00000143171	ZF - NHR
Alu_22-1	AluYm1	AluY	ZDHHC22	ENSG00000177108	ZF - DHHC
Alu_22-1	AluYm1	AluY	ZDHHC11	ENSG00000188818	ZF - DHHC
Alu_22-1	AluYm1	AluY	RFX2	ENSG00000087903	WH - RFX
Alu_22-1	AluYm1	AluY	KLF3	ENSG00000109787	ZF - C2H2
Alu_22-1	AluYm1	AluY	SP4	ENSG00000105866	ZF - C2H2
Alu_22-1	AluYm1	AluY	ZDHHC17	ENSG00000186908	ZF - DHHC
Alu_22-1	AluYm1	AluY	NR2F2	ENSG00000185551	ZF - NHR
Alu_22-1	AluYm1	AluY	ZDHHC9	ENSG00000188706	ZF - DHHC
