## Supplemental Table S3 for "Discovering human transcription factor interactions with genetic variants, novel DNA motifs, and repetitive elements using enhanced yeast one-hybrid assays"

### Sheet: Sheet1
Primer name	Sequence
Alu-Fw	GGGGACAACTTTGTATAGAAAAGTTGGGCYRGGCRYRGTRGCTCA
Alu-Rv	GGGGACTGCTTTTTTGTACAAACTTGTCGAYIGAGTCTYGCTCTGTCRCCCA
Alphoid-Fw	GGGGACAACTTTGTATAGAAAAGTTGAGCATTCTCAGAAACTTCTTTGTGAT
Alphoid-Rv	GGGGACTGCTTTTTTGTACAAACTTGTCTCTGTYTAGTTTTTATRTGAAGATATTYCC
attB1R	GGGGACTGCTTTTTTGTACAAAC
UW.Motif.0012-wt	GGGGACAACTTTGTATAGAAAAGTTGCAGCCTGGCAGCCTGGCAGCCTGGGACAAGTTTGTACAAAAAAGCAGTCCCC
UW.Motif.0012-mut	GGGGACAACTTTGTATAGAAAAGTTGCAGTTTGGCAGTTTGGCAGTTTGGGACAAGTTTGTACAAAAAAGCAGTCCCC
UW.Motiuf.0038-wt	GGGGACAACTTTGTATAGAAAAGTTGGAAAAAAAGAAAAAAAGAAAAAAAGACAAGTTTGTACAAAAAAGCAGTCCCC
UW.Motiuf.0038-mut	GGGGACAACTTTGTATAGAAAAGTTGGAACCAAAGAACCAAAGAACCAAAGACAAGTTTGTACAAAAAAGCAGTCCCC
UW.Motif.0053-wt	GGGGACAACTTTGTATAGAAAAGTTGAGAGAGAGAGAGAGAGAGAGAGAGGACAAGTTTGTACAAAAAAGCAGTCCCC
UW.Motif.0053-mut	GGGGACAACTTTGTATAGAAAAGTTGAGATTGAGAGATTGAGAGATTGAGGACAAGTTTGTACAAAAAAGCAGTCCCC
UW.Motif.0118-wt	GGGGACAACTTTGTATAGAAAAGTTGGCTGATAAGCTGATAAGCTGATAAGACAAGTTTGTACAAAAAAGCAGTCCCC
UW.Motif.0118-mut	GGGGACAACTTTGTATAGAAAAGTTGGCTCCTAAGCTCCTAAGCTCCTAAGACAAGTTTGTACAAAAAAGCAGTCCCC
UW.Motif.0146-wt	GGGGACAACTTTGTATAGAAAAGTTGATTTCTGGATTTCTGGATTTCTGGGACAAGTTTGTACAAAAAAGCAGTCCCC
UW.Motif.0146-mut	GGGGACAACTTTGTATAGAAAAGTTGATCCCTGGATCCCTGGATCCCTGGGACAAGTTTGTACAAAAAAGCAGTCCCC
UW.Motif.0167-wt	GGGGACAACTTTGTATAGAAAAGTTGACAAAAGAACAAAAGAACAAAAGAGACAAGTTTGTACAAAAAAGCAGTCCCC
UW.Motif.0167-mut	GGGGACAACTTTGTATAGAAAAGTTGACATTAGAACATTAGAACATTAGAGACAAGTTTGTACAAAAAAGCAGTCCCC
UW.Motif.0292-wt	GGGGACAACTTTGTATAGAAAAGTTGCTTTAAGACTTTAAGACTTTAAGAGACAAGTTTGTACAAAAAAGCAGTCCCC
UW.Motif.0292-mut	GGGGACAACTTTGTATAGAAAAGTTGCTTTAAGACTTTAAGACTTTAAGAGACAAGTTTGTACAAAAAAGCAGTCCCC
TERT_-138/-139_GG	GGGGACAACTTTGTATAGAAAAGTTGGCTGGGCCGGGGACCCGGGAGGGACAAGTTTGTACAAAAAAGCAGTCCCC
TERT_-138/-139_AA	GGGGACAACTTTGTATAGAAAAGTTGGCTGGGCCGGAAACCCGGGAGGGACAAGTTTGTACAAAAAAGCAGTCCCC
TERT_-94_A	GGGGACAACTTTGTATAGAAAAGTTGGGGCCGCGGAAAGGAAGGGGAGACAAGTTTGTACAAAAAAGCAGTCCCC
TERT_-94_C	GGGGACAACTTTGTATAGAAAAGTTGGGGCCGCGGACAGGAAGGGGAGACAAGTTTGTACAAAAAAGCAGTCCCC
TERT_-80_G	GGGGACAACTTTGTATAGAAAAGTTGGCGGCCCCGCCCTCTCCTCGCGACAAGTTTGTACAAAAAAGCAGTCCCC
TERT_-80_A	GGGGACAACTTTGTATAGAAAAGTTGGCGGCCCCGCTCTCTCCTCGCGACAAGTTTGTACAAAAAAGCAGTCCCC
TERT_-86_G	GGGGACAACTTTGTATAGAAAAGTTGAGAGGGCGGGGCCGCGGAAAGGACAAGTTTGTACAAAAAAGCAGTCCCC
TERT_-86_A	GGGGACAACTTTGTATAGAAAAGTTGAGAGGGCGGGACCGCGGAAAGGACAAGTTTGTACAAAAAAGCAGTCCCC
TERT_-45_C	GGGGACAACTTTGTATAGAAAAGTTGCGCAGCAGGACGCAGCGCTGCGACAAGTTTGTACAAAAAAGCAGTCCCC
TERT_-45_A	GGGGACAACTTTGTATAGAAAAGTTGCGCAGCAGGAAGCAGCGCTGCGACAAGTTTGTACAAAAAAGCAGTCCCC
TERT_-72/-77_GG	GGGGACAACTTTGTATAGAAAAGTTGCTCGCGCCGCGAGGAGAGGGCGGGGCGACAAGTTTGTACAAAAAAGCAGTCCCC
TERT_-72/-77_CA	GGGGACAACTTTGTATAGAAAAGTTGCTCGCGCCGCCAGGAAAGGGCGGGGCGACAAGTTTGTACAAAAAAGCAGTCCCC
TERT_-146_G	GGGGACAACTTTGTATAGAAAAGTTGGGGGACCCGGGAGGGGTCGGGGACAAGTTTGTACAAAAAAGCAGTCCCC
TERT_-146_A	GGGGACAACTTTGTATAGAAAAGTTGGGGGACCCGGAAGGGGTCGGGGACAAGTTTGTACAAAAAAGCAGTCCCC
TAL1-wt	GGGGACAACTTTGTATAGAAAAGTTGCAGAAAGACGTAACCCTACTTCCTGGACAAGTTTGTACAAAAAAGCAGTCCCC
TAL1-ins	GGGGACAACTTTGTATAGAAAAGTTGCAGAAAGACGCCGTTAACAGACGGTAAACTACTTCCTGGACAAGTTTGTACAAAAAAGCAGTCCCC
TAL1-(AT)9	GGGGACAACTTTGTATAGAAAAGTTGCAGAAAGACGATATATATATATATATATCTACTTCCTGGACAAGTTTGTACAAAAAAGCAGTCCCC
