## Supplemental Table S4 for "Discovering human transcription factor interactions with genetic variants, novel DNA motifs, and repetitive elements using enhanced yeast one-hybrid assays"

### Sheet: UW.Motf.0118
GO biological process complete	Number of genes in term	Number of genes in set	expected	Fold Enrichment	+/-	raw P value	FDR	GATA4	GATA5
response to oleic acid	6	3	0.09	32.17	+	0.000279	0.0447	11038368	NF
regulation of prostatic bud formation	6	3	0.09	32.17	+	0.000279	0.0443	NF	NF
postsynaptic density organization	17	6	0.26	22.71	+	9.94e-07	0.0012	NF	NF
smooth muscle tissue development	20	5	0.31	16.09	+	3.36e-05	0.0129	16847256	9119112
regulation of retinoic acid receptor signaling pathway	16	4	0.25	16.09	+	0.000215	0.038	10677255	16162334
pulmonary valve development	19	5	0.3	16.93	+	2.72e-05	0.011	24513334	24796370
cortical actin cytoskeleton organization	40	6	0.62	9.65	+	6.86e-05	0.0183	30074440	8631498
sprouting angiogenesis	55	6	0.85	7.02	+	0.000336	0.0498	17975662
actomyosin structure organization	102	11	1.59	6.94	+	1.32e-06	0.00139	30074440	8631498
cardiocyte differentiation	117	10	1.82	5.5	+	2.64e-05	0.0112	27984724	17950269
cardiac muscle tissue development	160	12	2.49	4.83	+	1.43e-05	0.00778	27984724	17950269
positive regulation of Wnt signaling pathway	127	9	1.97	4.56	+	0.000252	0.0417	27066525	23903195
regulation of protein localization to membrane	181	12	2.81	4.27	+	4.49e-05	0.0144	NA	NA
positive regulation of cellular protein localization	324	19	5.04	3.77	+	1.6e-06	0.00157	NA	NA
learning or memory	253	14	3.93	3.56	+	6.89e-05	0.0181	NF	NF
urogenital system development	304	16	4.72	3.39	+	3.75e-05	0.0128	23874227	28180938
regulation of cellular response to growth factor stimulus	258	13	4.01	3.24	+	0.000298	0.0459	22809789	12944489
positive regulation of neuron differentiation	355	17	5.52	3.08	+	6.63e-05	0.0186	19543315	NF
regulation of developmental growth	322	15	5	3	+	0.000235	0.0402	19889636	19889636
developmental growth	370	17	5.75	2.96	+	0.000107	0.0228	19889636	19889636
forebrain development	378	17	5.87	2.89	+	0.000137	0.0263	9722184	NF
cellular response to organic cyclic compound	518	22	8.05	2.73	+	3.34e-05	0.0132	NA	NA
response to inorganic substance	532	22	8.27	2.66	+	4.89e-05	0.0148	NA	NA
cellular response to organonitrogen compound	506	20	7.86	2.54	+	0.000192	0.0347	NA	NA
response to hormone	889	30	13.82	2.17	+	9.27e-05	0.0208	25933105	24316148
cellular lipid metabolic process	993	31	15.43	2.01	+	0.000333	0.0499	25504870	NF
NA	Not assesed (the terms were too general to look for an association)
NF	not found (no association found)

### Sheet: UW.Motf.0167
GO biological process complete	Number of genes in term	Number of genes in set	expected	Fold Enrichment	+/-	raw P value	FDR	SOX2	SOX5	SOX7	SOX9	SOX11	SOX15
nuclear-transcribed mRNA poly(A) tail shortening	22	9	2.04	4.4	+	0.000817	0.0369	25034692	NF	NF	21264220	NF	NF
positive regulation of dendritic spine development	41	13	3.81	3.41	+	0.000469	0.0231	25057212	28864883	NF	NF	27225767	NF
non-motile cilium assembly	45	14	4.18	3.35	+	0.000337	0.0179	20011520	NF	NF	26033091	NF	NF
negative regulation of telomere maintenance	39	12	3.62	3.31	+	0.000954	0.0417	NF	NF	NF	NF	NF	NF
base-excision repair	44	13	4.09	3.18	+	0.000815	0.037	21962512	NF	NF	NF	NF	NF
regulation of mitotic sister chromatid segregation	70	20	6.5	3.08	+	5.43e-05	0.00413	NF	NF	NF	NF	NF	NF
dendrite morphogenesis	60	17	5.57	3.05	+	0.000209	0.0124	25057212	28864883	NF	NF	27225767	NF
establishment of cell polarity	108	30	10.03	2.99	+	1.37e-06	0.000193	NF	28864883	17608734	29084958	NF	NF
recombinational repair	92	25	8.55	2.92	+	1.39e-05	0.00132	NF	NF	NF	NF	NF	NF
cellular response to UV	78	20	7.25	2.76	+	0.000189	0.0114	NF	NF	25488118	27566146	NF	NF
regulation of muscle adaptation	86	21	7.99	2.63	+	0.000307	0.0168	NF	12406576	28943254	22768305	NF	10821863
cell-cell junction assembly	103	25	9.57	2.61	+	7.91e-05	0.00563	NF	NF	NF	NF	NF	NF
protein import into nucleus	105	25	9.76	2.56	+	9.77e-05	0.00651	NF	NF	NF	NF	NF	NF
gene silencing by RNA	84	20	7.8	2.56	+	0.000526	0.0252	NF	NF	NF	NF	NF	NF
ciliary basal body-plasma membrane docking	95	22	8.83	2.49	+	0.000348	0.0182	20011520	28137312	NF	26033091	NF	NF
peptidyl-serine phosphorylation	156	36	14.49	2.48	+	5.84e-06	0.000666	24937695	NF	NF	NF	NF	NF
centrosome cycle	83	19	7.71	2.46	+	0.001	0.0433	NF	NF	NF	NF	NF	NF
mitotic DNA damage checkpoint	99	22	9.2	2.39	+	0.000773	0.0352	NF	NF	NF	27566146	NF	NF
regulation of organelle assembly	185	41	17.19	2.39	+	3.25e-06	0.000409	NA	NA	NA	NA	NA	NA
positive regulation of chromosome organization	163	35	15.14	2.31	+	3e-05	0.00255	NA	NA	NA	NA	NA	NA
regulation of cell-matrix adhesion	110	23	10.22	2.25	+	0.000904	0.0397	26496354	18840685	22492353	18794798	NF	NF
regulation of G2/M transition of mitotic cell cycle	152	31	14.12	2.2	+	0.000244	0.014	NF	NF	NF	NF	NF	NF
spindle organization	134	27	12.45	2.17	+	0.000569	0.027	NF	NF	NF	27758880	NF	NF
regulation of histone modification	139	28	12.91	2.17	+	0.000654	0.0305	NF	NF	NF	16109717	NF	NF
cellular response to insulin stimulus	157	31	14.59	2.13	+	0.000324	0.0175	28607354	28585545	NF	21983268	NF	NF
regulation of macroautophagy	157	30	14.59	2.06	+	0.000814	0.037	23451179	NF	NF	NF	NF	NF
mitotic cell cycle phase	216	41	20.07	2.04	+	0.000102	0.00671	NF	NF	NF	NF	NF	NF
negative regulation of mitotic cell cycle phase transition	165	31	15.33	2.02	+	0.00071	0.033	NF	NF	NF	NF	NF	NF
regulation of microtubule cytoskeleton organization	182	34	16.91	2.01	+	0.000493	0.024	NF	NF	NF	NF	NF	NF
axon guidance	241	45	22.39	2.01	+	6.2e-05	0.00462	28743796	18840685	NF	27235933	29746989	NF
NA	Not assesed (the terms were too general to look for an association)
NF	not found (no association found)
