## Supplemental Table S5 for "Discovering human transcription factor interactions with genetic variants, novel DNA motifs, and repetitive elements using enhanced yeast one-hybrid assays"

### Sheet: Mutations tested
Mutation	Cancer type	PMID	Recurrence ( COSMIC)	COSMIC Mutation ID	Genomic coordinate (hg38)	Wild type sequence	Mutant sequence
-138/-139 GG->AA	Melanoma, Urinary tract, eye	24215939, 23348503	148	1716560	1295127-1295128	GCTGGGCCGGGGACCCGGGAGG	GCTGGGCCGGAAACCCGGGAGG
-94 A->C	Urinary tract	25843513	NA	NA	1295083	GGGCCGCGGAAAGGAAGGGGA	GGGCCGCGGACAGGAAGGGGA
-80 G->A	Urinary tract	25843513	1	5023000	1295069	GCGGCCCCGCCCTCTCCTCGC	GCGGCCCCGCTCTCTCCTCGC
-86 G->A	Urinary tract	25843513	1	5022999	1295075	AGAGGGCGGGGCCGCGGAAAG	AGAGGGCGGGACCGCGGAAAG
-45 C->A	Urinary tract	24035680, 25843513	6	1717369	1295034	CGCAGCAGGACGCAGCGCTGC	CGCAGCAGGAAGCAGCGCTGC
-72 G->C, -77 G->A	Urinary tract	24035680	NA	NA	1295061 and 1295066	CTCGCGCCGCGAGGAGAGGGCGGGGC	CTCGCGCCGCCAGGAAAGGGCGGGGC
-146 G->A	Melanoma, central nervous system, urinary tract, thyroid	25843513, 26194807	2554	1716559	1295135	GGGGACCCGGGAGGGGTCGGG	GGGGACCCGGAAGGGGTCGGG

### Sheet: Interaction results
Mutant	TF	Gain/Loss by eY1H	Motif evidence	Luciferase assay (2-way ANOVA interaction term p<0.01)
-138/-139 GG->AA	ELK1	Gain	Yes (differential)	3 of 3
-138/-139 GG->AA	ELK4	Gain	Yes (differential)	2 of 3
-138/-139 GG->AA	GABPA	Gain	Yes (differential)	3 of 3
-138/-139 GG->AA	ERF	Gain	Yes (differential)	2 of 3
-138/-139 GG->AA	ETV1	Gain	Yes (differential)	3 of 3
-138/-139 GG->AA	ELF2	Gain	Yes (differential)	1 of 3
-86 G->A	GABPA	Gain	No	0 of 3
-86 G->A	THRB	Gain	No	0 of 3
-86 G->A	HHEX	Gain	No motif available	0 of 2
-86 G->A	SOX14	Gain	No	0 of 3
-86 G->A	KLF4	Loss	Yes (both alleles but stronger in wild type)	0 of 4
-86 G->A	KLF2	Loss	Yes (both alleles but stronger in wild type)	0 of 3
-94 A->C	ELK1	Gain	Yes (both alleles but stronger in mutant)	1 of 3
-94 A->C	IRX5	Gain	No	Not tested
-94 A->C	HEY1	Gain	No	Not tested
-94 A->C	ELK4	Gain	Yes (both alleles but stronger in mutant)	0 of 3
-94 A->C	ZFP161	Gain	No	Not tested
-94 A->C	GABPA	Gain	Yes (both alleles but stronger in mutant)	4 of 4
-94 A->C	KLF3	Gain	No	0 of 3
-94 A->C	PLAGL1	Gain	No	Not tested
-94 A->C	DBX1	Gain	No	Not tested
-94 A->C	HEY2	Gain	No	0 of 3
-94 A->C	PLAG1	Gain	No	Not tested
-94 A->C	HES5	Gain	No	0 of 2
-94 A->C	MAFG	Loss	No	0 of 3
-80 G->A	ZFP161	Loss	No	0 of 2
-80 G->A	GMEB1	Loss	No	2 of 3
-80 G->A	KLF3	Loss	Yes (both alleles but stronger in wild type)	2 of 3
-80 G->A	KLF4	Loss	Yes (both alleles but stronger in wild type)	2 of 3
-80 G->A	KLF2	Loss	Yes (both alleles but stronger in wild type)	0 of 3
-80 G->A	HES5	Loss	No	3 of 3
-45 C->A	ELK1	Gain	Yes (differential)	0 of 2
-45 C->A	SOX14	Loss	No	0 of 2
-72 G->C, -77 G->A	KLF3	Gain	No (motif in both alleles equally strong)	3 of 5
-146 G->A	GABPA	Gain	Yes (differential)	2 of 2
-146 G->A	ERF	Gain	Yes (differential)	3 of 4
