## Supplemental Table S6 for "Discovering human transcription factor interactions with genetic variants, novel DNA motifs, and repetitive elements using enhanced yeast one-hybrid assays"

### Sheet: Sheet1
Name	Sequence
TAL1-wt	AGCTCTTATTGACAGCCTGAACAGAGACCAAAAAAGAGGAAGGAGGCAATGATGAGAGGCAGATTAAAGACAGAGATGGAGAGACAGGGCCGGGGTAGGAAAGAGGAGCAGACTTAGAGACAGAGAGAATGCACATGCGCTTAAAATAGAGATGGCATGATGAGAAGCAGAGTGAAAGAGATGATAAGAGATAAAAGGGAGAGAGAGATCCTGTGGTTGCCCCACCCCATTCCTATTACAGATAAACTGAGGGTCACAGAAAGACGTAACCCTACTTCCTGGCAGATGTCTCTGTCACTTTTTCAAATACCATTAATTCAGTTCCTCCCTTGTCTACAGATCCTTTTTTGTGCCCTGTGTGCCTGGCCCTGAGCAGCATGAGTTAGACTGTAACGGAGG…
TAL1-ins	AGCTCTTATTGACAGCCTGAACAGAGACCAAAAAAGAGGAAGGAGGCAATGATGAGAGGCAGATTAAAGACAGAGATGGAGAGACAGGGCCGGGGTAGGAAAGAGGAGCAGACTTAGAGACAGAGAGAATGCACATGCGCTTAAAATAGAGATGGCATGATGAGAAGCAGAGTGAAAGAGATGATAAGAGATAAAAGGGAGAGAGAGATCCTGTGGTTGCCCCACCCCATTCCTATTACAGATAAACTGAGGGTCACAGAAAGACGCCGTTAACAGACGGTAAACTACTTCCTGGCAGATGTCTCTGTCACTTTTTCAAATACCATTAATTCAGTTCCTCCCTTGTCTACAGATCCTTTTTTGTGCCCTGTGTGCCTGGCCCTGAGCAGCATGAGTTAG…
TERT-GG	GACCTGGAGGCAGCCCTGGGTCTCCGGATCAGGCCAGCGGCCAAAGGGTCGCCGCACGCACCTGTTCCCAGGGCCTCCACATCATGGCCCCTCCCTCGGGTTACCCCACAGCCTAGGCCGATTCGACCTCTCTCCGCTGGGGCCCTCGCTGGCGTCCCTGCACCCTGGGAGCGCGAGCGGCGCGCGGGCGGGGAAGCGCGGCCCAGACCCCCGGGTCCGCCCGGAGCAGCTGCGCTGTCGGGGCCAGGCCGGGCTCCCAGTGGATTCGCGGGCACAGACGCCCAGGACCGCGCTTCCCACGTGGCGGAGGGACTGGGGACCCGGGCACCCGTCCTGCCCCTTCACCTTCCAGCTCCGCCTCCTCCGCGCGGACCCCGCCCCGTCCCGACCCCTCCCGGG…
TERT-AA	GACCTGGAGGCAGCCCTGGGTCTCCGGATCAGGCCAGCGGCCAAAGGGTCGCCGCACGCACCTGTTCCCAGGGCCTCCACATCATGGCCCCTCCCTCGGGTTACCCCACAGCCTAGGCCGATTCGACCTCTCTCCGCTGGGGCCCTCGCTGGCGTCCCTGCACCCTGGGAGCGCGAGCGGCGCGCGGGCGGGGAAGCGCGGCCCAGACCCCCGGGTCCGCCCGGAGCAGCTGCGCTGTCGGGGCCAGGCCGGGCTCCCAGTGGATTCGCGGGCACAGACGCCCAGGACCGCGCTTCCCACGTGGCGGAGGGACTGGGGACCCGGGCACCCGTCCTGCCCCTTCACCTTCCAGCTCCGCCTCCTCCGCGCGGACCCCGCCCCGTCCCGACCCCTCCCGGG…
